# Coupling a Live Cell Directed Evolution Assay with Coevolutionary Landscapes to Engineer an Improved Fluorescent Rhodopsin Chloride Sensor

**DOI:** 10.1101/2022.01.20.474067

**Authors:** Hsichuan Chi, Qin Zhou, Jasmine N. Tutol, Shelby M. Phelps, Jessica Lee, Paarth Kapadia, Faruck Morcos, Sheel C. Dodani

**Author notes:** H.C., Q.Z., J.N.T., and S.M.P. contributed equally to this work.

## Abstract

Our understanding of chloride in biology can be accelerated through the application of fluorescent protein-based sensors in living cells. Laboratory-guided evolution can be used to diversify and identify sensors with specific properties. Recently, we established that the fluorescent proton-pumping rhodopsin *wt*GR from *Gloeobacter violaceus* can be converted into a fluorescent sensor for chloride. To unlock this non-natural function, a single point mutation at the Schiff counterion position from D121V was introduced into *wt*GR fused with cyan fluorescent protein (CFP) resulting in GR1-CFP. Here, we have integrated coevolutionary analysis with directed evolution to understand how the rhodopsin sequence space can be explored and engineered to improve this starting point. We first show how evolutionary couplings are predictive of functional sites in the rhodopsin family and how a fitness metric based on sequence can be used to quantify known proton-pumping activities of GR-CFP variants. Then, we couple this ability to predict potential functional outcomes with a screening and selection assay in live *Escherichia coli* to reduce the mutational search space of five residues along the proton-pumping pathway in GR1-CFP. This iterative selection process results in GR2-CFP with four additional mutations, E132K, A84K, T125C, and V245I. Finally, bulk, and single fluorescence measurements in live *E. coli* reveal that GR2-CFP is a reversible, ratiometric fluorescent sensor for extracellular chloride with an improved dynamic range. We anticipate that our framework will be applicable to other systems, providing a more efficient methodology to engineer fluorescent-protein based sensors with desired properties.
