## Supplemental File 1 for "Coupling a Live Cell Directed Evolution Assay with Coevolutionary Landscapes to Engineer an Improved Fluorescent Rhodopsin Chloride Sensor"

### Sheet: TOP 300 DI pairs
Rank	Residue 1	Residue 2
1	83	124
2	60	78
3	126	155
4	154	187
5	250	256
6	56	81
7	150	191
8	126	132
9	63	75
10	228	256
11	130	155
12	161	177
13	165	229
14	161	180
15	77	129
16	157	184
17	52	59
18	76	135
19	126	159
20	193	215
21	58	63
22	229	252
23	56	62
24	246	265
25	52	129
26	55	258
27	126	252
28	221	256
29	132	159
30	53	82
31	192	218
32	129	138
33	228	250
34	47	258
35	88	121
36	259	265
37	73	159
38	104	111
39	121	257
40	84	125
41	135	140
42	53	85
43	130	154
44	98	103
45	228	248
46	161	184
47	80	129
48	77	132
49	166	256
50	195	200
51	57	62
52	96	101
53	55	62
54	185	223
55	185	221
56	98	109
57	175	182
58	132	155
59	90	133
60	84	222
61	86	141
62	70	159
63	118	225
64	52	58
65	87	126
66	70	134
67	116	217
68	233	245
69	189	218
70	123	156
71	126	229
72	253	261
73	178	184
74	129	261
75	178	229
76	72	135
77	155	218
78	95	106
79	130	221
80	250	258
81	191	219
82	92	103
83	133	221
84	192	197
85	121	128
86	245	252
87	72	82
88	132	218
89	50	86
90	198	203
91	236	241
92	63	71
93	210	217
94	107	114
95	217	263
96	66	74
97	172	177
98	224	256
99	182	223
100	229	260
101	162	226
102	170	175
103	73	126
104	69	85
105	122	226
106	185	193
107	129	181
108	248	256
109	77	261
110	166	221
111	95	100
112	69	77
113	53	63
114	80	123
115	105	112
116	137	142
117	182	192
118	73	132
119	221	250
120	81	261
121	104	110
122	59	77
123	246	252
124	49	57
125	77	218
126	130	217
127	158	225
128	168	174
129	58	64
130	66	82
131	249	260
132	250	265
133	147	214
134	226	257
135	121	132
136	87	166
137	122	270
138	221	228
139	59	64
140	78	120
141	134	139
142	123	129
143	50	62
144	200	207
145	108	115
146	84	121
147	252	259
148	246	254
149	54	79
150	231	248
151	129	217
152	54	59
153	189	204
154	118	257
155	170	176
156	144	150
157	97	103
158	50	57
159	184	192
160	137	214
161	137	143
162	161	181
163	258	264
164	110	115
165	207	213
166	245	251
167	246	256
168	47	254
169	87	133
170	137	151
171	170	177
172	182	230
173	57	82
174	254	267
175	51	258
176	82	116
177	196	203
178	229	258
179	73	135
180	185	217
181	84	126
182	124	219
183	115	246
184	151	187
185	89	136
186	158	222
187	255	260
188	130	152
189	132	264
190	129	152
191	72	77
192	151	192
193	65	79
194	91	217
195	134	140
196	108	114
197	232	246
198	133	228
199	45	269
200	107	115
201	152	218
202	96	107
203	154	192
204	147	154
205	178	185
206	57	63
207	149	196
208	50	56
209	79	89
210	224	248
211	141	147
212	233	265
213	182	232
214	117	193
215	95	114
216	230	236
217	97	102
218	134	159
219	127	270
220	87	250
221	250	260
222	119	270
223	135	214
224	231	238
225	107	112
226	174	179
227	184	189
228	45	193
229	85	140
230	119	222
231	49	56
232	88	128
233	230	235
234	214	260
235	56	82
236	185	224
237	166	229
238	117	215
239	155	264
240	126	165
241	129	211
242	84	127
243	69	204
244	56	61
245	213	263
246	56	66
247	70	130
248	91	121
249	151	196
250	193	216
251	120	214
252	114	248
253	58	65
254	211	218
255	124	217
256	234	240
257	51	254
258	185	191
259	87	121
260	237	242
261	163	218
262	81	131
263	96	105
264	66	78
265	50	55
266	174	181
267	204	209
268	74	91
269	121	256
270	65	74
271	103	111
272	116	245
273	130	196
274	142	207
275	57	79
276	60	65
277	135	265
278	203	210
279	95	191
280	129	214
281	69	81
282	179	185
283	222	257
284	141	146
285	59	65
286	192	215
287	130	139
288	228	264
289	94	106
290	101	106
291	50	189
292	246	259
293	122	127
294	84	129
295	207	214
296	81	129
297	249	257
298	55	61
299	252	265
300	80	124
